# Rapid identification of African swine fever virus in diagnostic samples using CRISPR-Cas

**DOI:** 10.1101/2024.12.27.630508

**Authors:** Sekhar Kambakam, Julia Thomas, Suelee Robbe-Austerman, Karthik Shanmuganatham, Rachel Palinski

## Abstract

African Swine Fever Virus (ASFV) is a high consequence, highly transmissible pathogen affecting swine causing African Swine Fever (ASF), a devastating disease, with high mortality rates in naive populations. Due to the likelihood of significant economic impacts associated with an ASF outbreak, considerable resources have been allocated in the United States (U.S.) to safeguard the swine industry against this threat. Ongoing outbreaks of ASF in the Dominican Republic and Haiti further threaten U.S. swine due to their proximity and involvement in movement to and from North America. While surveillance programs are ongoing, there are limited point-of-care (POC) tests available during outbreaks that maintain the sensitivity and specificity standards of laboratory testing (*e.g*., qPCR). However, the recently developed CRISPR-Cas testing systems may provide comparable high-quality results. In a CRISPR-based diagnostic assay, CRISPR effectors can be programmed with CRISPR-RNA (crRNA) to target specific DNA or RNA. Upon target binding, the Cas enzyme undergoes collateral cleavage of nearby fluorescently quenched reporter molecules (ssDNA or ssRNA), which can be detected under blue light or a fluorescence microplate reader. Furthermore, this tool is rapid, simple, cost-effective and can be performed with inexpensive equipment. For these reasons, we sought to develop a low-cost visual detection method for ASFV by employing the recombinase polymerase amplification (RPA)-dependent CRISPR-Cas12a technique that can be utilized in the field as a point-of-care-assay. Our CRISPR-Cas12a assay demonstrated comparable sensitivity and specificity to qPCR, both visually and when quantified using a fluorescent reader. In whole blood samples from ASFV-suspect or ASFV-negative cases, the CRISPR assay achieved a sensitivity of 98.3% (10^2^ DNA copies) and a specificity of 100%. Finally, an assessment of the reaction time constraints indicated that results can be visualized in as little as seven minutes with a peak fluorescence at 40 min (RPA and CRISPR steps). The results of this feasibility assay validation allow for the rapid development of sensitive and specific POC tests that may be used for outbreak response in the future.
