## Supplemental table1 and table 2 for "Rapid identification of African swine fever virus in diagnostic samples using CRISPR-Cas"

### Sheet: Supple. Table 1
Supplementary Table 2. The suspect diagnostic blood samples were tested using the RPA-CRISPR-Cas12a assay in the BSL3 laboratory for ASFV detection. The results were obtained by visualizing the green fluorescence under a blue light transilluminator, and the photographs were taken using a digital camera. The green fluorescence intensity was quantified using ImageJ. The visualized fluorescent resul…
Sample numbers order	Fluorescence from image J	Results by visulization of the green fluorescence	qPCR-Ct value
Supple. Figure 1A
P	3090784	Pos-control	11.6
1	730746	Neg	UD
2	3899109	Pos	19.7
3	3244571	Pos	21.8
4	584953	Neg	UD
5	574345	Neg	UD
6	487524	Neg	UD
C	849991	H2O-control	UD
Supple. Figure 1B
7	1524236	Pos	20.8
8	212236	Neg	UD
9	277669	Neg	UD
10	164133	Neg	UD
11	1858555	Pos	17.6
12	1911701	Pos	19.5
13	314339	Neg	UD
14	997001	Pos	20.1
15	1828874	Pos	23
16	1775431	Pos	17.2
17	1554754	Pos	18.9
18	1553435	Pos	17.5
19	1699795	Pos	19.9
20	1883837	Pos	18.9
21	1672291	Pos	19.9
22	170780	Neg	UD
23	1194938	Pos	26.6
24	1518180	Pos	20.8
25	1929395	Pos	23.3
26	1800058	Pos	24.5
27	364825	Neg	UD
28	342798	Neg	UD
p	1583934	Pos-control	11.6
C	121171	H2O-control	UD
Supple. Figure 1C
29	1553986	Pos	18.2
30	1748126	Pos	19.5
31	1660669	Pos	21.1
32	1537077	Pos	18.6
33	674029	Flase Neg	36.6
34	1459894	Pos	19.3
35	1661278	Pos	18
36	1399862	Pos	21
37	1770818	Pos	18.8
38	1814419	Pos	22.1
39	1802351	Pos	18.2
40	1974011	Pos	18.8
41	1668279	Pos	18.9
42	951355	Pos	20.1
43	1007274	Pos	32.8
44	1092104	Pos	19.5
45	1927217	Pos	20.1
46	2285633	Pos	19.2
47	859589	Pos	25.9
48	2329933	Pos	21
49	339520	Neg	UD
50	207079	Neg	UD
P	1508376	Pos-control	11.6
C	256447	H2O-control	UD
Supple. Figure 1D
51	948889	neg	UD
52	932151	Neg	UD
53	962283	Neg	UD
54	2265507	Pos	14.6
55	2297112	Pos	15
56	2230168	Pos	14.7
57	870038	Neg	UD
58	844235	Neg	UD
59	811565	Neg	UD
60	2185646	Pos	14.2
61	2258150	Pos	14.7
62	2125797	Pos	13.3
63	1459860	Pos	31.1
64	1353958	Pos	31.8
65	1655723	Pos	33
66	1703270	Pos	15
P	1844220	Pos-control	11.6
C	870039	H2O-control	UD

### Sheet: Supple. Table 2
Supplementary Table 2. The negative surveillance diagnostic samples were tested using the RPA-CRISPR-Cas12a assay for ASFV detection. The results were obtained by visualizing the fluorescence signal under a blue light transilluminator, and the fluorescence signal was quantified using a Spark Cyto Multimode plate reader. The results were compared with the qPCR data. RFU represents relative fluores…
Sample numbers tested	RFU	Results by visulization of fluorescnece	qPCR results
1	927	Neg	Neg
2	819	Neg	Neg
3	816	Neg	Neg
4	619	Neg	Neg
5	788	Neg	Neg
6	836	Neg	Neg
7	799	Neg	Neg
8	794	Neg	Neg
9	865	Neg	Neg
10	829	Neg	Neg
11	479	Neg	Neg
12	511	Neg	Neg
13	381	Neg	Neg
14	472	Neg	Neg
15	477	Neg	Neg
16	868	Neg	Neg
17	1043	Neg	Neg
18	506	Neg	Neg
19	422	Neg	Neg
20	483	Neg	Neg
21	421	Neg	Neg
22	466	Neg	Neg
23	695	Neg	Neg
24	325	Neg	Neg
25	467	Neg	Neg
26	440	Neg	Neg
27	364	Neg	Neg
28	454	Neg	Neg
29	438	Neg	Neg
30	418	Neg	Neg
31	423	Neg	Neg
32	666	Neg	Neg
33	538	Neg	Neg
34	449	Neg	Neg
35	413	Neg	Neg
36	305	Neg	Neg
37	322	Neg	Neg
38	689	Neg	Neg
39	361	Neg	Neg
P	32068	Pos-control	Pos
C	388	H2O-control	neg
C	491	H2O-control	Neg
